# Interpretable models for scRNA-seq data embedding with multi-scale structure preservation

**DOI:** 10.1101/2023.11.23.568428

**Authors:** David Novak, Cyril de Bodt, Pierre Lambert, John Aldo Lee, Sofie Van Gassen, Yvan Saeys

## Abstract

The ability to explore high-dimensional single-cell transcriptomics data efficiently is crucial in many biological studies. Dimensionality reduction techniques have therefore emerged as a basic building block of analytical workflows. They generate low-dimensional embeddings that capture important structures in the data, and are often used in discovery, quality control, and downstream analysis. However, the trustworthiness of current methods and the rigour of popular evaluation criteria are limited. We tackle this in an empirical study of structure-preserving data embeddings, delivering two tools. First, we introduce *ViScore*: a robust scoring framework that improves both unsupervised and supervised quality metrics, with emphasis on scalability and fairness. Second, we introduce *ViVAE* : a deep learning model that achieves better multi-scale structure preservation and is equipped with new tools for interpretability. We demonstrate the potential of these contributions to advance the trustworthiness of single-cell dimensionality reduction in a quantitative comparison and focused case studies.
