## Supplementary material for "Interpretable models for scRNA-seq data embedding with multi-scale structure preservation": Table S1

### Sheet: Sheet 1 - StructurePreservation
StructurePreservationScores
Dataset	Method	zdim	Denoised	LocalSP_Mean	LocalSP_SD	GlobalSP_Mean	GlobalSP_SD	BalancedSP_Mean	BalancedSP_SD
Qiu	PCA	2	FALSE	0.159041	1.27373e-07	0.493804	9.13076e-08	0.240593	1.42285e-07
Qiu	PCA	2	TRUE	0.180464	3.53033e-07	0.472837	8.08539e-08	0.261228	3.80453e-07
Qiu	UMAP	2	FALSE	0.22768	0.0014483	0.368441	0.00637908	0.281413	0.00170995
Qiu	UMAP	2	TRUE	0.224908	0.000806989	0.341287	0.00595975	0.271122	0.00236385
Qiu	DensMAP	2	FALSE	0.20485	0.00161392	0.394098	0.00442091	0.269574	0.00235694
Qiu	DensMAP	2	TRUE	0.206278	0.00181441	0.359173	0.00640541	0.262048	0.00312303
Qiu	tSNE	2	FALSE	0.301122	0.00113805	0.345542	0.000685931	0.321805	0.000684814
Qiu	tSNE	2	TRUE	0.239728	0.000297165	0.342687	0.000582295	0.282107	0.000351766
Qiu	PaCMAP	2	FALSE	0.21625	0.00210291	0.357624	0.00150778	0.269519	0.00190415
Qiu	PaCMAP	2	TRUE	0.218852	0.00163921	0.370105	0.0037592	0.275042	0.00132579
Qiu	PHATE	2	FALSE	0.19767	0.00282612	0.460563	0.00528681	0.276609	0.00339822
Qiu	PHATE	2	TRUE	0.172499	0.00799329	0.346919	0.0284576	0.229945	0.00880049
Qiu	TriMap	2	FALSE	0.222862	0.000626845	0.49109	0.000913602	0.30659	0.000697805
Qiu	TriMap	2	TRUE	0.218999	0.00236463	0.466948	0.000649171	0.298154	0.00227742
Qiu	SQuad-MDS	2	FALSE	0.189533	0.000810347	0.647538	0.00231455	0.293236	0.00117533
Qiu	SQuad-MDS	2	TRUE	0.207788	0.000699388	0.603036	0.000538783	0.309076	0.000706837
Qiu	VAE	2	FALSE	0.217217	0.002469	0.501136	0.0155188	0.303032	0.00483713
Qiu	VAE	2	TRUE	0.229562	0.00656528	0.473674	0.0312469	0.309138	0.012313
Qiu	ivis	2	FALSE	0.184893	0.00670198	0.398951	0.0499136	0.252211	0.0165342
Qiu	ivis	2	TRUE	0.192186	0.010432	0.395636	0.0571211	0.258099	0.0221982
Qiu	ViVAE	2	FALSE	0.199309	0.00337435	0.564421	0.00443654	0.294578	0.00398348
Qiu	ViVAE	2	TRUE	0.218361	0.00135851	0.550308	0.00446476	0.312658	0.00200336
Qiu	ViVAE-EncoderOnly	2	FALSE	0.184015	0.0023237	0.578849	0.00270711	0.279252	0.002981
Qiu	ViVAE-EncoderOnly	2	TRUE	0.209884	0.00145983	0.561695	0.00283502	0.305577	0.00150653
Reed	PCA	2	FALSE	0.129846	3.57117e-07	0.435891	2.00244e-07	0.200088	4.31028e-07
Reed	PCA	2	TRUE	0.156054	5.42597e-08	0.435175	1.42466e-08	0.229728	6.06964e-08
Reed	UMAP	2	FALSE	0.207422	0.00493238	0.360008	0.0362386	0.262833	0.0135258
Reed	UMAP	2	TRUE	0.197574	0.00153615	0.357472	0.0105845	0.254441	0.00314561
Reed	DensMAP	2	FALSE	0.171989	0.00556232	0.387672	0.0266119	0.23818	0.0100782
Reed	DensMAP	2	TRUE	0.173759	0.00173307	0.363511	0.0101097	0.235083	0.00262254
Reed	tSNE	2	FALSE	0.281791	0.00184185	0.35322	0.00138846	0.313481	0.000921528
Reed	tSNE	2	TRUE	0.194389	0.000118484	0.285748	0.000170328	0.231377	9.26734e-05
Reed	PaCMAP	2	FALSE	0.20546	0.00182655	0.40731	0.00236058	0.273135	0.00185728
Reed	PaCMAP	2	TRUE	0.192483	0.00116343	0.369327	0.00176986	0.253069	0.00120665
Reed	PHATE	2	FALSE	0.182472	0.00286448	0.416923	0.0080807	0.253844	0.00422637
Reed	PHATE	2	TRUE	0.151362	0.00457437	0.305209	0.0117943	0.202311	0.00587858
Reed	TriMap	2	FALSE	0.214459	0.0040347	0.457697	0.00377175	0.292057	0.00438258
Reed	TriMap	2	TRUE	0.193872	0.000785737	0.429123	0.00125325	0.267079	0.000740795
Reed	SQuad-MDS	2	FALSE	0.14818	0.000759451	0.540314	0.00074111	0.232575	0.00099119
Reed	SQuad-MDS	2	TRUE	0.171189	0.00210289	0.495477	0.00314026	0.254457	0.00266197
Reed	VAE	2	FALSE	0.154865	0.018225	0.443415	0.0318679	0.229424	0.0242854
Reed	VAE	2	TRUE	0.167241	0.00662793	0.412023	0.0203813	0.237898	0.00998021
Reed	ivis	2	FALSE	0.174804	0.00460795	0.40031	0.0135528	0.24334	0.00692096
Reed	ivis	2	TRUE	0.174756	0.00351307	0.377165	0.0118942	0.238769	0.00404615
Reed	ViVAE	2	FALSE	0.121284	0.00413983	0.417733	0.0052006	0.187969	0.00544328
Reed	ViVAE	2	TRUE	0.186284	0.00425486	0.498942	0.010944	0.271282	0.00610209
Reed	ViVAE-EncoderOnly	2	FALSE	0.120573	0.0115708	0.439918	0.0210996	0.189195	0.016152
Reed	ViVAE-EncoderOnly	2	TRUE	0.179065	0.00297477	0.491376	0.0129103	0.262468	0.00489442
Suo	PCA	2	FALSE	0.13314	1.14466e-07	0.418369	3.81079e-08	0.201997	1.34504e-07
Suo	PCA	2	TRUE	0.156414	1.04267e-07	0.406322	3.62538e-08	0.225877	1.13464e-07
Suo	UMAP	2	FALSE	0.300949	0.00176875	0.189332	0.00963366	0.232287	0.0074644
Suo	UMAP	2	TRUE	0.303293	0.00127859	0.202137	0.00269894	0.242585	0.0022112
Suo	DensMAP	2	FALSE	0.223872	0.00285214	0.191971	0.00918145	0.2066	0.00609624
Suo	DensMAP	2	TRUE	0.22688	0.00151857	0.193403	0.00364063	0.208792	0.00240974
Suo	PaCMAP	2	FALSE	0.288452	0.00158073	0.326077	0.00144624	0.306111	0.00141194
Suo	PaCMAP	2	TRUE	0.290036	0.00101344	0.363671	0.00221134	0.322699	0.000313275
Suo	TriMap	2	FALSE	0.278287	0.00100691	0.411056	0.00416512	0.331874	0.00123652
Suo	TriMap	2	TRUE	0.243591	0.00187708	0.407559	0.00124699	0.304928	0.00172669
Suo	SQuad-MDS	2	FALSE	0.183414	0.000768625	0.648531	0.000914587	0.285955	0.000961466
Suo	SQuad-MDS	2	TRUE	0.198379	0.000881653	0.627438	0.00248849	0.301448	0.00122064
Suo	VAE	2	FALSE	0.241584	0.00782787	0.415594	0.0186822	0.305465	0.0103128
Suo	VAE	2	TRUE	0.26789	0.00708643	0.39909	0.0119083	0.320528	0.00788651
Suo	ivis	2	FALSE	0.228313	0.00946655	0.259994	0.0401121	0.242287	0.0230184
Suo	ivis	2	TRUE	0.251675	0.00369708	0.260195	0.0414786	0.254065	0.0191189
Suo	ViVAE	2	FALSE	0.23493	0.00392017	0.545312	0.00583018	0.328336	0.00287518
Suo	ViVAE	2	TRUE	0.26695	0.00415224	0.543767	0.00854732	0.358039	0.00310448
Suo	ViVAE-EncoderOnly	2	FALSE	0.200044	0.00494284	0.592055	0.0156324	0.298935	0.00475097
Suo	ViVAE-EncoderOnly	2	TRUE	0.230778	0.00131685	0.591006	0.00206578	0.331938	0.00164149
Strati	PCA	2	FALSE	0.179529	2.77904e-07	0.418548	1.22556e-07	0.251277	2.93241e-07
Strati	PCA	2	TRUE	0.246889	2.82403e-07	0.421699	8.29777e-08	0.311441	2.19697e-07
Strati	UMAP	2	FALSE	0.327201	0.00355355	0.350717	0.0102439	0.338463	0.00489131
Strati	UMAP	2	TRUE	0.301987	0.00269694	0.313843	0.00855217	0.307767	0.00525926
Strati	DensMAP	2	FALSE	0.279079	0.00375205	0.369003	0.00815202	0.317762	0.00432252
Strati	DensMAP	2	TRUE	0.272126	0.00425828	0.30472	0.00856033	0.287444	0.00495422
Strati	tSNE	2	FALSE	0.396571	0.000460264	0.292905	0.000486395	0.336945	0.000414317
Strati	tSNE	2	TRUE	0.315787	0.000779105	0.305098	0.0011689	0.31035	0.000886872
Strati	PaCMAP	2	FALSE	0.316022	0.0041528	0.42678	0.0112257	0.36312	0.00657818
Strati	PaCMAP	2	TRUE	0.304573	0.00223097	0.420064	0.00743848	0.353104	0.00399404
Strati	PHATE	2	FALSE	0.268556	0.0112557	0.381612	0.00741976	0.31515	0.00919074
Strati	PHATE	2	TRUE	0.193946	0.0142009	0.264152	0.0283065	0.223572	0.0194478
Strati	TriMap	2	FALSE	0.327142	0.00320237	0.452574	0.000855758	0.379758	0.00200992
Strati	TriMap	2	TRUE	0.305495	0.00164911	0.475238	0.0021637	0.371913	0.00173323
Strati	SQuad-MDS	2	FALSE	0.246273	0.00165555	0.647018	0.00256094	0.356751	0.00175697
Strati	SQuad-MDS	2	TRUE	0.289262	0.00314155	0.597984	0.000799452	0.389903	0.00295028
Strati	VAE	2	FALSE	0.27734	0.00899921	0.567596	0.0211252	0.372545	0.0117275
Strati	VAE	2	TRUE	0.294002	0.00440431	0.511188	0.0159958	0.373175	0.0045364
Strati	ivis	2	FALSE	0.259214	0.00441981	0.352159	0.016997	0.298508	0.0083479
Strati	ivis	2	TRUE	0.268381	0.0050654	0.326563	0.0142824	0.29457	0.00866616
Strati	ViVAE	2	FALSE	0.262528	0.00339772	0.57835	0.00639659	0.361116	0.00387261
Strati	ViVAE	2	TRUE	0.296283	0.00503049	0.530244	0.0114445	0.380122	0.00631031
Strati	ViVAE-EncoderOnly	2	FALSE	0.245069	0.00514461	0.577958	0.0124756	0.344182	0.0070536
Strati	ViVAE-EncoderOnly	2	TRUE	0.30389	0.00335836	0.562848	0.00671476	0.394668	0.00376494
TabulaMuris	PCA	2	FALSE	0.226112	1.14838e-07	0.504521	4.2466e-08	0.312273	1.14998e-07
TabulaMuris	PCA	2	TRUE	0.271318	8.38866e-08	0.487778	9.99603e-08	0.348686	8.02866e-08
TabulaMuris	UMAP	2	FALSE	0.317446	0.00303124	0.398403	0.0106602	0.353316	0.00590931
TabulaMuris	UMAP	2	TRUE	0.303259	0.00103046	0.376085	0.00466257	0.335755	0.00201551
TabulaMuris	DensMAP	2	FALSE	0.277871	0.00311535	0.426344	0.0135339	0.336405	0.00611142
TabulaMuris	DensMAP	2	TRUE	0.276204	0.00145989	0.375375	0.00572881	0.318227	0.00262359
TabulaMuris	tSNE	2	FALSE	0.386132	0.000948025	0.384294	0.00197683	0.385208	0.00122195
TabulaMuris	tSNE	2	TRUE	0.314714	0.000569	0.433933	0.000388587	0.364831	0.000455599
TabulaMuris	PaCMAP	2	FALSE	0.327234	0.00118746	0.543915	0.00169355	0.408625	0.00106702
TabulaMuris	PaCMAP	2	TRUE	0.311196	0.00211684	0.50141	0.00385605	0.384037	0.00251382
TabulaMuris	PHATE	2	FALSE	0.276445	0.0054944	0.380394	0.013023	0.320138	0.0074521
TabulaMuris	PHATE	2	TRUE	0.193099	0.0103685	0.261122	0.00887383	0.221868	0.00866958
TabulaMuris	TriMap	2	FALSE	0.314064	0.00206925	0.460467	0.0024147	0.373425	0.00184161
TabulaMuris	TriMap	2	TRUE	0.295363	0.0016724	0.485743	0.0017283	0.367349	0.00148762
TabulaMuris	SQuad-MDS	2	FALSE	0.291364	0.00177686	0.748752	0.00174173	0.419487	0.00186558
TabulaMuris	SQuad-MDS	2	TRUE	0.306266	0.000899851	0.69933	0.00175344	0.425976	0.000847005
TabulaMuris	VAE	2	FALSE	0.300014	0.00754845	0.61583	0.0353593	0.403352	0.0143078
TabulaMuris	VAE	2	TRUE	0.310624	0.00554656	0.585686	0.0328801	0.405775	0.01211
TabulaMuris	ivis	2	FALSE	0.262097	0.00805759	0.340315	0.0403207	0.295412	0.0202007
TabulaMuris	ivis	2	TRUE	0.259489	0.00769402	0.306336	0.0468941	0.279797	0.0250431
TabulaMuris	ViVAE	2	FALSE	0.304285	0.00251536	0.682358	0.00291889	0.420879	0.00267051
TabulaMuris	ViVAE	2	TRUE	0.326219	0.00262649	0.658292	0.0117448	0.43624	0.00482497
TabulaMuris	ViVAE-EncoderOnly	2	FALSE	0.29083	0.00687243	0.672239	0.0132612	0.405998	0.00889989
TabulaMuris	ViVAE-EncoderOnly	2	TRUE	0.325337	0.00635446	0.656097	0.0151838	0.434973	0.00883841
TabulaSapiens	PCA	2	FALSE	0.145338	8.47236e-08	0.386094	9.08333e-08	0.211181	9.50677e-08
TabulaSapiens	PCA	2	TRUE	0.21385	4.18557e-07	0.410882	4.19717e-08	0.281295	3.69419e-07
TabulaSapiens	UMAP	2	FALSE	0.270338	0.00914295	0.345129	0.0504215	0.302314	0.0243157
TabulaSapiens	UMAP	2	TRUE	0.251089	0.00858166	0.306885	0.0388873	0.275407	0.0212395
TabulaSapiens	DensMAP	2	FALSE	0.241429	0.0090264	0.360934	0.0538164	0.288526	0.0229192
TabulaSapiens	DensMAP	2	TRUE	0.228826	0.00714528	0.30932	0.0410424	0.26226	0.0205685
TabulaSapiens	tSNE	2	FALSE	0.347448	0.00176569	0.378721	0.00576377	0.3624	0.00349063
TabulaSapiens	tSNE	2	TRUE	0.261178	0.00167882	0.335132	0.00683562	0.293555	0.00363516
TabulaSapiens	PaCMAP	2	FALSE	0.264431	0.00276925	0.405579	0.00556063	0.320128	0.0034054
TabulaSapiens	PaCMAP	2	TRUE	0.256843	0.00220121	0.403148	0.00574736	0.31377	0.00305286
TabulaSapiens	PHATE	2	FALSE	0.2417	0.00802471	0.425972	0.0239604	0.308327	0.0123765
TabulaSapiens	PHATE	2	TRUE	0.20874	0.00452275	0.290604	0.0184538	0.242851	0.00942731
TabulaSapiens	TriMap	2	FALSE	0.286015	0.00158288	0.502005	0.00105425	0.364408	0.00153962
TabulaSapiens	TriMap	2	TRUE	0.24922	0.0035263	0.393527	0.00741765	0.305169	0.00476002
TabulaSapiens	SQuad-MDS	2	FALSE	0.215916	0.00165719	0.636398	0.0017233	0.322431	0.00179282
TabulaSapiens	SQuad-MDS	2	TRUE	0.230825	0.0033708	0.570591	0.0100432	0.328678	0.0048557
TabulaSapiens	VAE	2	FALSE	0.246661	0.00718475	0.529662	0.0303665	0.336424	0.0116994
TabulaSapiens	VAE	2	TRUE	0.247854	0.00748201	0.487376	0.0342866	0.328346	0.0131519
TabulaSapiens	ivis	2	FALSE	0.238674	0.00303277	0.408814	0.0121329	0.301327	0.00454649
TabulaSapiens	ivis	2	TRUE	0.232262	0.00695378	0.353041	0.0264141	0.280041	0.0129545
TabulaSapiens	ViVAE	2	FALSE	0.185203	0.000550211	0.415472	0.00947564	0.256178	0.00220726
TabulaSapiens	ViVAE	2	TRUE	0.271913	0.00148857	0.587936	0.00704911	0.371844	0.00259076
TabulaSapiens	ViVAE-EncoderOnly	2	FALSE	0.199308	0.0291115	0.518779	0.0777776	0.287937	0.0422206
TabulaSapiens	ViVAE-EncoderOnly	2	TRUE	0.271678	0.00271176	0.58734	0.00891956	0.371503	0.00405389
Shekhar	PCA	2	FALSE	0.139317	3.68901e-08	0.422332	8.04091e-08	0.209519	4.92293e-08
Shekhar	PCA	2	TRUE	0.182967	1.69312e-07	0.424234	6.01496e-08	0.255668	1.72238e-07
Shekhar	UMAP	2	FALSE	0.214174	0.00298187	0.301505	0.0201024	0.250258	0.00843434
Shekhar	UMAP	2	TRUE	0.206223	0.0022185	0.298575	0.0112106	0.243855	0.00389125
Shekhar	DensMAP	2	FALSE	0.194869	0.00334339	0.314252	0.0190586	0.240434	0.00757303
Shekhar	DensMAP	2	TRUE	0.189847	0.00349123	0.293443	0.00912359	0.230441	0.00292684
Shekhar	tSNE	2	FALSE	0.2694	0.00165299	0.287513	0.00636556	0.278141	0.00370727
Shekhar	tSNE	2	TRUE	0.209901	0.00121592	0.263142	0.00204383	0.233525	0.00154882
Shekhar	PaCMAP	2	FALSE	0.219893	0.00102307	0.323191	0.00466407	0.261702	0.00158957
Shekhar	PaCMAP	2	TRUE	0.210297	0.00240926	0.336842	0.00371386	0.258933	0.00281692
Shekhar	PHATE	2	FALSE	0.220954	0.00754273	0.481988	0.0104975	0.302961	0.00856398
Shekhar	PHATE	2	TRUE	0.168229	0.007158	0.334729	0.0187203	0.22389	0.0103152
Shekhar	TriMap	2	FALSE	0.231991	0.00127899	0.443024	0.00271269	0.304519	0.00169756
Shekhar	TriMap	2	TRUE	0.211599	0.00128263	0.459394	0.00166713	0.28974	0.0013606
Shekhar	SQuad-MDS	2	FALSE	0.18292	0.00130333	0.59332	0.00164576	0.279629	0.00167247
Shekhar	SQuad-MDS	2	TRUE	0.203681	0.000792789	0.543543	0.000423582	0.296321	0.000851449
Shekhar	VAE	2	FALSE	0.208966	0.00391699	0.432392	0.0187589	0.281657	0.00605296
Shekhar	VAE	2	TRUE	0.213058	0.0056823	0.426674	0.0215637	0.284164	0.00983818
Shekhar	ivis	2	FALSE	0.196862	0.00288606	0.374929	0.0112964	0.258145	0.00490176
Shekhar	ivis	2	TRUE	0.194167	0.0042207	0.328399	0.0166013	0.243993	0.00789809
Shekhar	ViVAE	2	FALSE	0.237154	0.00300025	0.583389	0.0162825	0.33712	0.00211026
Shekhar	ViVAE	2	TRUE	0.258503	0.00283687	0.573831	0.0109931	0.356386	0.00261318
Shekhar	ViVAE-EncoderOnly	2	FALSE	0.21501	0.00371533	0.586839	0.0125488	0.314709	0.00569286
Shekhar	ViVAE-EncoderOnly	2	TRUE	0.256745	0.00252343	0.58529	0.00669608	0.356897	0.00218777
Farrell	PCA	2	FALSE	0.188902	6.78739e-08	0.578747	1.478e-08	0.284835	7.62828e-08
Farrell	PCA	2	TRUE	0.217057	2.17405e-07	0.563075	2.60712e-08	0.31333	2.28968e-07
Farrell	UMAP	2	FALSE	0.304839	0.00237995	0.342693	0.0094683	0.322592	0.00436971
Farrell	UMAP	2	TRUE	0.288801	0.00360025	0.327986	0.0165864	0.307002	0.008532
Farrell	DensMAP	2	FALSE	0.24844	0.00340597	0.369982	0.0104539	0.297239	0.00543777
Farrell	DensMAP	2	TRUE	0.248424	0.00191854	0.313188	0.0187298	0.276851	0.00760465
Farrell	tSNE	2	FALSE	0.402954	0.000926666	0.372924	0.000403402	0.387357	0.000441283
Farrell	tSNE	2	TRUE	0.317434	0.000490105	0.372188	0.000852104	0.342637	0.000477384
Farrell	PaCMAP	2	FALSE	0.301783	0.00186995	0.486664	0.00710277	0.372539	0.00338453
Farrell	PaCMAP	2	TRUE	0.304807	0.00303687	0.489969	0.00311607	0.375817	0.00319781
Farrell	PHATE	2	FALSE	0.251008	0.00333632	0.499629	0.0167743	0.334105	0.00641164
Farrell	PHATE	2	TRUE	0.212337	0.0298845	0.413939	0.0694032	0.280612	0.0420418
Farrell	TriMap	2	FALSE	0.308602	0.00339877	0.570436	0.00125279	0.400514	0.00299312
Farrell	TriMap	2	TRUE	0.297443	0.00198521	0.597419	0.000514387	0.397148	0.0017619
Farrell	SQuad-MDS	2	FALSE	0.238256	0.001211	0.709	0.00210847	0.356657	0.00150305
Farrell	SQuad-MDS	2	TRUE	0.264317	0.00182828	0.679526	0.00252073	0.380589	0.00201576
Farrell	VAE	2	FALSE	0.26147	0.00804569	0.606661	0.0153494	0.365303	0.00813936
Farrell	VAE	2	TRUE	0.28379	0.00826738	0.55	0.0379966	0.374236	0.0159385
Farrell	ivis	2	FALSE	0.248549	0.00509876	0.533102	0.00801069	0.33901	0.00585478
Farrell	ivis	2	TRUE	0.274596	0.00118593	0.520553	0.0146091	0.359469	0.00373044
Farrell	ViVAE	2	FALSE	0.257702	0.00621043	0.67773	0.00488877	0.373348	0.00586495
Farrell	ViVAE	2	TRUE	0.289077	0.00187093	0.661675	0.00196539	0.402364	0.00209909
Farrell	ViVAE-EncoderOnly	2	FALSE	0.242869	0.00533285	0.682539	0.00802804	0.358207	0.00560964
Farrell	ViVAE-EncoderOnly	2	TRUE	0.281851	0.00166203	0.666741	0.00207667	0.396208	0.00169721
