## Supplementary material for "Interpretable models for scRNA-seq data embedding with multi-scale structure preservation": Table S2

### Sheet: Sheet 1 - SP statistical tests
SP statistical tests
Dataset	Method	pVal_WilcoxonTest_ViVAEBetter_LocalSP	pVal_WilcoxonTest_ViVAE-EncoderOnlyBetter_LocalSP	pVal_WilcoxonTest_ViVAEBetter_GlobalSP	pVal_WilcoxonTest_ViVAE-EncoderOnlyBetter_GlobalSP	pVal_WilcoxonTest_ViVAEBetter_BalancedSP
Qiu	PCA	0.00374748	0.00374748	0.00374748	0.00374748	0.00374748
Qiu	UMAP	1	1	0.00396825	0.00396825	0.00396825
Qiu	DensMAP	0.00396825	0.00793651	0.00396825	0.00396825	0.00396825
Qiu	tSNE	1	1	0.00396825	0.00396825	1
Qiu	PaCMAP	0.0277778	1	0.00396825	0.00396825	0.00396825
Qiu	PHATE	0.00396825	0.00396825	0.00396825	0.00396825	0.00396825
Qiu	TriMap	1	1	0.00396825	0.00396825	0.00396825
Qiu	SQuad-MDS	0.00396825	0.00396825	1	1	0.00396825
Qiu	VAE	0.0753968	1	0.00396825	0.00396825	0.00793651
Qiu	ivis	0.00396825	0.00396825	0.00396825	0.00396825	0.00396825
Reed	PCA	0.00374748	0.00374748	0.00374748	0.00374748	0.00374748
Reed	UMAP	1	1	0.00396825	0.00396825	0.210317
Reed	DensMAP	0.00396825	0.111111	0.00396825	0.00396825	0.00396825
Reed	tSNE	1	1	0.00396825	0.00396825	1
Reed	PaCMAP	1	1	0.00396825	0.00396825	0.654762
Reed	PHATE	0.111111	0.952381	0.00396825	0.00396825	0.00396825
Reed	TriMap	1	1	0.00396825	0.00396825	1
Reed	SQuad-MDS	0.00396825	0.00396825	1	1	0.00396825
Reed	VAE	0.00396825	0.00793651	0.00793651	0.015873	0.00396825
Reed	ivis	0.00793651	0.154762	0.00396825	0.00396825	0.00396825
Suo	PCA	0.00374748	0.00374748	0.00374748	0.00374748	0.00374748
