## Supplementary material for "Interpretable models for scRNA-seq data embedding with multi-scale structure preservation": Table S3

### Sheet: Sheet 1 - ModelSpecifications
ModelSpecifications
method	package	version	source	model_class	parameters
PCA	sklearn	1.4.2	PyPI	sklearn.decomposition.PCA	svd_solver=“auto”, tol=0, iterated_power=“auto”, n_oversamples=10, power_iteration_normalizer=“auto”
tSNE	sklearn	1.4.2	PyPI	sklearn.manifold.TSNE	perplexity=30, early_exaggeration=12, max_iter=1000, n_iter_without_progress=300, init=“pca”, method=“barnes_hut”, learning_rate=“auto”, metric=“euclidean”, angle=0.5
UMAP	umap-learn	0.5.5	PyPI	umap.UMAP	n_epochs=500, n_neighbors=15, metric=“euclidean”, learning_rate=1, init=“spectral”, min_dist=0.1, spread=1, densmap=False
DensMAP	umap-learn	0.5.5	PyPI	umap.UMAP	n_epochs=500, n_neighbors=15, metric=“euclidean”, learning_rate=1, init=“spectral”, min_dist=0.1, spread=1, densmap=True
PaCMAP	pacmap	0.7.3	PyPI	pacmap.PaCMAP	apply_pca=True, n_neighbors=None, MN_ratio=0.5, FP_ratio=2, init=“pca”
PHATE	phate	1.0.11	github.com/KrishnaswamyLab/PHATE	phate.PHATE	knn=5, decay=40, t=“auto”, gamma=1, n_pca=100, mds_solver=“sgd”, knn_dist=“euclidean”, mds_dist=“euclidean”, mds=“metric”
TriMap	trimap	1.1.4	PyPI	trimap.TRIMAP	n_inliers=12, n_outliers=4, n_random=3, distance=“euclidean”, lr=0.1, n_iters=400, weights_adj=None, weight_temp=0.5, apply_pca=True, opt_method=“dbd”
SQuadMDS	SQuadMDS		github.com/davnovak/SQuaD-MDS	SQuadMDS.SQuadMDS	metric=“euclidean”, n_iter=1000, learning_rate=550, exaggerate_distances=True, stop_exaggeration=0.6, tsne_hybrid=False, tsne_lr_multiplier=5, PP=5
ivis	ivis	2.0.11	PyPI	ivis.Ivis	epochs=50, batch_size=1024, k=150, distance=“pn”, n_trees=50, knn_distance_metric=“angular”, model=“szubert”, supervision_metric=“sparse_categorical_crossentropy”, supervision_weight=0.5
VAE	vivae	0.0.2	github.com/saeyslab/ViVAE	vivae.ViVAE	n_epochs=50, batch_size=1024, lam_recon=1, lam_kldiv=1, lam_mds=0, hidden_dims=[32,64,128,32], activation=torch.nn.GELU(), variational=True
ViVAE	vivae	0.0.2	github.com/saeyslab/ViVAE	vivae.ViVAE	n_epochs=50, batch_size=1024, lam_recon=1, lam_kldiv=1, lam_mds=100, mds_nsamp=4, mds_distf_hd=“euclidean”, mds_distf_ld=“euclidean”, hidden_dims=[32,64,128,32], activation=torch.nn.GELU(), variational=True
ViVAE-EncoderOnly	vivae	0.0.2	github.com/saeyslab/ViVAE	vivae.ViVAE	n_epochs=50, batch_size=1024, lam_recon=0, lam_kldiv=1, lam_mds=100, mds_nsamp=4, mds_distf_hd=“euclidean”, mds_distf_ld=“euclidean”, hidden_dims=[32,64,128,32], activation=torch.nn.GELU(), variational=True
